# Elevated synaptic PKA activity and abnormal striatal dopamine signaling in *Akap11* mutant mice, a genetic model of schizophrenia and bipolar disorder

**DOI:** 10.1101/2024.09.24.614783

**Authors:** Bryan J. Song, Yang Ge, Ally Nicolella, Min Jee Kwon, Bart Lodder, Kevin Bonanno, Antia Valle-Tojeiro, Nolan D. Hartley, Kira Perzel Mandell, John Adeleye, Deeksha Misri, Chuhan Geng, Sahana Natarajan, Inès Picard, Nate Shepard, Alyssa Hall, Jiawen Tian, Sameer Aryal, Zohreh Farsi, Xiao-Man Liu, Nader Morshed, Naeem M Nadaf, Horia Pribiag, Sean K Simmons, D. R. Mani, Beth Stevens, Prabhat S Kunwar, Zhanyan Fu, Evan Z. Macosko, Joshua Z. Levin, Bernardo L. Sabatini, Steven A. Carr, Borislav Dejanovic, Hasmik Keshishian, Adam J. Granger, Morgan Sheng

## Abstract

Loss-of-function mutations in *AKAP11* (a protein kinase A (PKA)-binding protein) greatly increase the risk of bipolar disorder and schizophrenia. To determine the neurobiological functions of AKAP11, we conduct multi-omic and neurobiological analyses of *Akap11* mutant mouse brains. We find that AKAP11 is a key regulator of PKA proteostasis in the brain whose loss leads to dramatically increased levels of PKA subunits and phosphorylated PKA substrates, especially in synapses. *Akap11* mutant mice show extensive transcriptomic changes throughout the brain, including prominent decreases in synapse-related genes sets. Gene expression is highly impacted in spiny projection neurons of the striatum, a brain region implicated in motivation, cognition and psychotic disorders. Real-time measurements of PKA activity reveal elevated basal PKA activity in the striatum of *Akap11^-/-^* mice, with exaggerated additional response to dopamine receptor antagonists. Behaviorally, *Akap11* mutant mice show abnormally prolonged locomotor response to amphetamine, deficits in associative learning and contextual discrimination, as well as depression-like behaviors. Our study connects molecular changes to circuit dysfunction and behavioral disturbance in a genetically valid animal model of psychotic disorder.
