## Supplementary Table 1 for "Elevated synaptic PKA activity and abnormal striatal dopamine signaling in *Akap11* mutant mice, a genetic model of schizophrenia and bipolar disorder"

### Sheet: Statistics
Figure	Sample Sizes	Statistical Test	F & Degrees of freedom	Post Hoc Test	Panel	Comparison Factor	Genotype Comparisons	Post hoc Test adjusted P-value
1b	Male: 11 WT, 12 Het, 10 KO	Two-way ANOVA, two-tailed	Genotype: F (2, 66) = 34.87	Tukey's multiple comparison test		Male	WT vs. +/-	0.0448
	Female: 12 WT, 14 Het, 13 KO		Gender: F (1, 66) = 1.289				WT vs. -/-	<0.0001
			Interaction: F (2, 66) = 1.48				+/- vs. -/-	0.0769
						Female	WT vs. +/-	0.0013
							WT vs. -/-	<0.0001
							+/- vs. -/-	0.0005
1d	15 WT, 14 Het, 11 KO	One-way ANOVA, two-tailed	Genotype: F (2, 37) = 8.111	Tukey's multiple comparison test			WT vs. +/-	0.2463
							WT vs. -/-	0.0008
							+/- vs. -/-	0.048
1j	14 WT, 17 Het, 11 KO	Two-way ANOVA	Genotype: F (2, 39) = 2.112	Tukey's multiple comparison test		CS+ vs CS-	WT	0.0001
			Stimulus: F (1, 39) = 54.86			CS+ vs CS-	+/-	<0.0001
			Interaction: F (2, 39) = 0.1771			CS+ vs CS-	-/-	0.0012
						CS+	WT vs. +/-	0.8707
							WT vs. -/-	0.4623
							+/- vs. -/-	0.2088
						CS-	WT vs. +/-	0.7252
							WT vs. -/-	0.3733
							+/- vs. -/-	0.0929
1k	14 WT, 17 Het, 11 KO	Two-way ANOVA	Genotype: F (2, 39) = 3.258	Tukey's multiple comparison test	Recall	CS+ vs CS-	WT	<0.0001
			Stimulus: F (1, 39) = 107.1			CS+ vs CS-	+/-	<0.0001
			Interaction: F (2, 39) = 17.18			CS+ vs CS-	-/-	0.3054
						CS+	WT vs. +/-	0.0083
							WT vs. -/-	<0.0001
							+/- vs. -/-	0.1708
						CS-	WT vs. +/-	0.505
							WT vs. -/-	0.5702
							+/- vs. -/-	0.0964
		One-way ANOVA	Genotype: F (2, 39) = 26.18	Bonferroni's multiple comparison test	Discrimination Index		WT vs. +/-	>0.9999
							WT vs. -/-	<0.0001
							+/- vs. -/-	<0.0001
3a	5 WT, 6 Het, 6 KO	Two-way ANOVA, two-tailed	Genotype: F (2, 182) = 224.0	Tukey's multiple comparison test	AKAP11 Antibody		WT vs. +/-	0.8488
			Antibody: F (12, 182) = 151.9				WT vs. -/-	0.0003
			Interaction: F (24, 182) = 134.1				+/- vs. -/-	0.001
					PKA Cα Antibody		WT vs. +/-	0.856
							WT vs. -/-	<0.0001
							+/- vs. -/-	<0.0001
					PKA R1α Antibody		WT vs. +/-	<0.0001
							WT vs. -/-	<0.0001
							+/- vs. -/-	<0.0001
					PKA R2β Antibody		WT vs. +/-	0.7436
							WT vs. -/-	>0.9999
							+/- vs. -/-	0.7256
					GSK3β Antibody		WT vs. +/-	0.4819
							WT vs. -/-	0.4405
							+/- vs. -/-	0.0358
					GSK3α Antibody		WT vs. +/-	0.1051
							WT vs. -/-	0.9993
							+/- vs. -/-	0.0774
					β-Catenin Antibody		WT vs. +/-	0.887
							WT vs. -/-	0.8705
							+/- vs. -/-	0.9993
					PP1 Antibody		WT vs. +/-	0.6516
							WT vs. -/-	0.6211
							+/- vs. -/-	0.9986
					Iqgap1 Antibody		WT vs. +/-	0.4646
							WT vs. -/-	0.0997
							+/- vs. -/-	0.6244
					LC3 A/B Antibody		WT vs. +/-	0.6801
							WT vs. -/-	0.8845
							+/- vs. -/-	0.3568
					VAPA Antibody		WT vs. +/-	0.4037
							WT vs. -/-	0.1594
							+/- vs. -/-	0.8313
					P62 Antibody		WT vs. +/-	0.8315
							WT vs. -/-	0.9865
							+/- vs. -/-	0.8976
					Dyrk1α Antibody		WT vs. +/-	0.8229
							WT vs. -/-	0.5464
							+/- vs. -/-	0.8822
3b	4wk: 6 WT, 6 Het, 6 KO	Two-way ANOVA, two-tailed	Genotype: F (2, 44) = 434.3	Tukey's multiple comparison test	AKAP11 Antibody	4 weeks old	WT vs. +/-	0.0159
	12wk: 5 WT, 6 Het, 6 KO		Age: F (2, 44) = 0.2364				WT vs. -/-	<0.0001
	28wk: 6 WT, 6 Het, 6 KO		Interaction: F (4, 44) = 0.2428				+/- vs. -/-	<0.0001
						12 weeks old	WT vs. +/-	0.0011
							WT vs. -/-	<0.0001
							+/- vs. -/-	<0.0001
						28 weeks old	WT vs. +/-	0.0067
							WT vs. -/-	<0.0001
							+/- vs. -/-	<0.0001
			Genotype: F (2, 44) = 49.52	Tukey's multiple comparison test	PKA Ca Antibody	4 weeks old	WT vs. +/-	0.9974
			Age: F (2, 44) = 4.401				WT vs. -/-	0.0324
			Interaction: F (4, 44) = 3.149				+/- vs. -/-	0.0274
						12 weeks old	WT vs. +/-	0.9674
							WT vs. -/-	<0.0001
							+/- vs. -/-	<0.0001
						28 weeks old	WT vs. +/-	0.8836
							WT vs. -/-	<0.0001
							+/- vs. -/-	<0.0001
			Genotype: F (2, 44) = 107.5	Tukey's multiple comparison test	PKA R1a Antibody	4 weeks old	WT vs. +/-	0.9328
			Age: F (2, 44) = 1.529				WT vs. -/-	<0.0001
			Interaction: F (4, 44) = 1.405				+/- vs. -/-	<0.0001
						12 weeks old	WT vs. +/-	0.9044
							WT vs. -/-	<0.0001
							+/- vs. -/-	<0.0001
						28 weeks old	WT vs. +/-	0.8399
							WT vs. -/-	<0.0001
							+/- vs. -/-	<0.0001
3c	5 WT, 5 Het, 5 KO	Two-way ANOVA, two-tailed	Genotype: F (2, 72) = 64.48		PKA Ca Antibody	Prefrontal Cortex (PFC)	WT vs. +/-	0.9639
			Brain Region: F (5, 72) = 2.588				WT vs. -/-	0.0001
			Interaction: F (10, 72) = 1.835				+/- vs. -/-	0.0004
						Hippocampus (Hipp)	WT vs. +/-	0.9974
							WT vs. -/-	0.0535
							+/- vs. -/-	0.0628
						Thalamus (Thal)	WT vs. +/-	0.9936
							WT vs. -/-	0.0244
							+/- vs. -/-	0.0321
						Striatum (Str)	WT vs. +/-	0.7606
							WT vs. -/-	0.0005
							+/- vs. -/-	0.0048
						Substantia Nigra (SN)	WT vs. +/-	0.7537
							WT vs. -/-	<0.0001
							+/- vs. -/-	<0.0001
						Somatsosensory Cortex (SSC)	WT vs. +/-	0.9745
							WT vs. -/-	<0.0001
							+/- vs. -/-	0.0002
			Genotype: F (2, 72) = 16.91		PKA R1a Antibody	Prefrontal Cortex (PFC)	WT vs. +/-	0.9875
			Brain region: F (5, 72) = 1.736				WT vs. -/-	0.1404
			Interaction: F (10, 72) = 1.200				+/- vs. -/-	0.1874
						Hippocampus (Hipp)	WT vs. +/-	0.9992
							WT vs. -/-	0.4321
							+/- vs. -/-	0.4546
						Thalamus (Thal)	WT vs. +/-	0.968
							WT vs. -/-	0.1583
							+/- vs. -/-	0.2457
						Striatum (Str)	WT vs. +/-	0.8472
							WT vs. -/-	<0.0001
							+/- vs. -/-	<0.0001
						Substantia Nigra (SN)	WT vs. +/-	0.9873
							WT vs. -/-	0.2276
							+/- vs. -/-	0.2932
						Somatsosensory Cortex (SSC)	WT vs. +/-	>0.9999
							WT vs. -/-	0.4572
							+/- vs. -/-	0.4616
4c	4wk: 7 WT, 7 Het, 7 KO	Two-way ANOVA, two-tailed	Genotype: F (2, 33) = 30.50	Tukey's multiple comparison test	AKAP11 Antibody	4 weeks old	WT vs. +/-	0.0082
	12wk: 6 WT, 6 Het, 6 KO		Age: F (1, 33) = 0.01244				WT vs. -/-	<0.0001
			Interaction: F (2, 33) = 0.1451				+/- vs. -/-	0.0184
						12 weeks old	WT vs. +/-	0.0661
							WT vs. -/-	<0.0001
							+/- vs. -/-	0.0298
	4wk: 7 WT, 7 Het, 7 KO	Two-way ANOVA, two-tailed	Genotype: F (2, 33) = 50.32	Tukey's multiple comparison test	PKA Ca Antibody	4 weeks old	WT vs. +/-	0.5088
	12wk: 6 WT, 6 Het, 6 KO		Age: F (1, 33) = 0.4343				WT vs. -/-	<0.0001
			Interaction: F (2, 33) = 0.8128				+/- vs. -/-	<0.0001
						12 weeks old	WT vs. +/-	0.9078
							WT vs. -/-	<0.0001
							+/- vs. -/-	<0.0001
	4wk: 6 WT, 6 Het, 6 KO	Two-way ANOVA, two-tailed	Genotype: F (2, 30) = 39.26	Tukey's multiple comparison test	PKA R1a Antibody	4 weeks old	WT vs. +/-	0.87
	12wk: 6 WT, 6 Het, 6 KO		Age: F (1, 30) = 2.040				WT vs. -/-	<0.0001
			Interaction: F (2, 30) = 5.064				+/- vs. -/-	<0.0001
						12 weeks old	WT vs. +/-	0.3532
							WT vs. -/-	0.0007
							+/- vs. -/-	0.0261
	4wk: 5 WT, 6 Het, 6 KO	Two-way ANOVA, two-tailed	Genotype: F (2, 28) = 17.46	Tukey's multiple comparison test	Sik2 Antibody	4 weeks old	WT vs. +/-	0.6147
	12wk: 6 WT, 6 Het, 6 KO		Age: F (1, 28) = 0.0005255				WT vs. -/-	0.0014
			Interaction: F (2, 28) = 0.04177				+/- vs. -/-	0.0102
						12 weeks old	WT vs. +/-	0.4492
							WT vs. -/-	0.0009
							+/- vs. -/-	0.0191
5e	Lysate: 6 WT, 6 Het, 3 KO	Two-way ANOVA, two-tailed	Genotype: F (2, 29) = 13.49	Tukey's multiple comparison test	Cortex	Lysate	WT vs. +/-	0.0217
	PSD: 8 WT, 7 Het, 5 KO		Fraction: F (1, 29) = 128.9				WT vs. -/-	0.0201
			Interaction: F (2, 29) = 2.649				+/- vs. -/-	0.8462
						PSD	WT vs. +/-	0.81
							WT vs. -/-	0.0002
							+/- vs. -/-	0.0011
	Lysate: 6 WT, 5 Het, 5 KO	Two-way ANOVA, two-tailed	Genotype: F (2, 29) = 67.65	Tukey's multiple comparison test	Striatum	Lysate	WT vs. +/-	0.4182
	PSD: 6 WT, 5 Het, 5 KO		Fraction: F (1, 26) = 847.1				WT vs. -/-	<0.0001
			Interaction: F (2, 29) = 11.88				+/- vs. -/-	<0.0001
						PSD	WT vs. +/-	0.9326
							WT vs. -/-	0.0005
							+/- vs. -/-	0.0018
5f	10 WT, 9 Het, 8 KO	One-way ANOVA, two-tailed	Genotype: F (2, 24) = 52.59	Tukey's multiple comparison test			WT vs. +/-	0.282
							WT vs. -/-	<0.0001
							+/- vs. -/-	<0.0001
7b	10 WT, 11 Het, 10 KO	One-way ANOVA, two-tailed	Genotype: F (2, 28) = 7.942	Tukey's multiple comparison test			WT vs. +/-	0.7374
							WT vs. -/-	0.0023
							+/- vs. -/-	0.0122
7c	7 WT, 8 Het, 6 KO	One-way ANOVA, two-tailed	Genotype: F (2, 18) = 0.2745	Tukey's multiple comparison test			WT vs. +/-	0.7471
							WT vs. -/-	0.8931
							+/- vs. -/-	0.9701
7e	FLIM-AKAR: 10 WT, 11 Het, 10 KO	Two-way ANOVA, two-tailed	Interaction: F (2, 44) = 5.678	Tukey's multiple comparison test	FLIM-AKAR		WT vs. +/-	0.1377
			Virus: F (1, 44) = 62.07				WT vs. -/-	0.0039
			Genotype: F (2, 44) = 5.790				+/- vs. -/-	<0.0001
	FLIM-AKAR-T391A: 7 WT, 8 Het, 6 KO				FLIM-AKAR-T391A		WT vs. +/-	0.9994
							WT vs. -/-	>0.9999
							+/- vs. -/-	0.9997
7g	FLIM-AKAR: 10 WT, 11 Het, 10 KO	Two-way ANOVA, two-tailed	Interaction: F (2, 44) = 3.955	Tukey's multiple comparison test	FLIM-AKAR		WT vs. +/-	0.9067
			Virus: F (1, 44) = 39.57				WT vs. -/-	0.0005
			Genotype: F (2, 44) = 5.833				+/- vs. -/-	<0.0001
	FLIM-AKAR-T391A: 7 WT, 8 Het, 6 KO				FLIM-AKAR-T391A		WT vs. +/-	0.9905
							WT vs. -/-	0.9659
							+/- vs. -/-	0.9189
7i	Amphetamine: 9 WT, 11 Het, 7 KO	Two-way ANOVA, Repeated Measures, two-tailed	Time x Genotype Interaction: F (4, 48) = 14.69	Tukey's multiple comparison test	Baseline		WT vs. +/-	0.4923
			Time: F (1.507, 36.16) = 5.602				WT vs. -/-	0.0491
	(Vehicle: 9 WT, 11 Het, 7 KO)	Note: vehicle was not tested in ANOVA	Genotype: F (2, 24) = 0.9170				+/- vs. -/-	0.1952
			Subject: F (24, 48) = 2.239		First 30 minutes		WT vs. +/-	0.4681
							WT vs. -/-	0.0416
							+/- vs. -/-	0.1185
					Last 30 minutes		WT vs. +/-	0.9981
							WT vs. -/-	0.0249
							+/- vs. -/-	0.0237
Supplementary Fig. 3a	8 WT, 8 Het, 7 KO	One-way ANOVA, two-tailed	Genotype: F (2, 20) = 9.665	Tukey's multiple comparison test	Akap11 Antibody		WT vs. +/-	0.3474
							WT vs. -/-	0.0009
							+/- vs. -/-	0.0205
			Genotype: F (2, 20) = 25.01	Tukey's multiple comparison test	PKA Ca Antibody		WT vs. +/-	0.9345
							WT vs. -/-	<0.0001
							+/- vs. -/-	<0.0001
			Genotype: F (2, 20) = 5.407	Tukey's multiple comparison test	PKA R1a Antibody		WT vs. +/-	0.9391
							WT vs. -/-	0.0175
							+/- vs. -/-	0.0352
Supplementary Fig. 3b	4wk: 6 WT, 6 Het	Two-way ANOVA, two-tailed	Genotype: F (1, 29) = 22.11	Sidak's multiple comparison test	AKAP11 Antibody	4 weeks old	WT vs. +/-	0.0739
	12wk: 5 WT, 6 Het		Age: F (2, 29) = 0.2185			12 weeks old	WT vs. +/-	0.0115
	28wk: 6 WT, 6 Het		Interaction: F (2, 29) = 0.2185			28 weeks old	WT vs. +/-	0.0404
			Genotype: F (1, 29) = 8.676	Sidak's multiple comparison test	PKA Ca Antibody	4 weeks old	WT vs. +/-	0.9321
			Age: F (2, 29) = 4.585			12 weeks old	WT vs. +/-	0.1818
			Interaction: F (2, 29) = 4.585			28 weeks old	WT vs. +/-	0.0026
			Genotype: F (1, 29) = 75.27	Sidak's multiple comparison test	PKA R1a Antibody	4 weeks old	WT vs. +/-	0.0013
			Age: F (2, 29) = 1.361			12 weeks old	WT vs. -/-	0.0001
			Interaction: F (2, 29) = 1.361			28 weeks old	+/- vs. -/-	<0.0001
Supplementary Fig. 3c	4wk: 6 WT, 6 Het	Two-way ANOVA, two-tailed	Genotype: F (1, 48) = 0.07228	Sidak's multiple comparison test	AKAP11 Antibody	Somatsosensory Cortex (SSC)	WT vs. +/-	0.9556
	12wk: 5 WT, 6 Het		Brain region: F (5, 48) = 6.169			Prefrontal Cortex (PFC)	WT vs. +/-	0.9912
	28wk: 6 WT, 6 Het		Interaction: F (5, 48) = 0.2632			Hippocampus (Hipp)	WT vs. +/-	>0.9999
						Thalamus (Thal)	WT vs. +/-	>0.9999
						Striatum (Str)	WT vs. +/-	0.9978
						Substantia Nigra (SN)	WT vs. +/-	>0.9999
			Genotype: F (1, 48) = 10.36	Sidak's multiple comparison test	PKA Ca Antibody	Somatsosensory Cortex (SSC)	WT vs. +/-	0.9598
			Brain region: F (5, 48) = 1.230			Prefrontal Cortex (PFC)	WT vs. +/-	0.9106
			Interaction: F (5, 48) = 1.230			Hippocampus (Hipp)	WT vs. +/-	>0.9999
						Thalamus (Thal)	WT vs. +/-	0.999
						Striatum (Str)	WT vs. +/-	0.0584
						Substantia Nigra (SN)	WT vs. +/-	0.0522
			Genotype: F (1, 48) = 6.591	Sidak's multiple comparison test	PKA R1a Antibody	Somatsosensory Cortex (SSC)	WT vs. +/-	>0.9999
			Brain region: F (5, 48) = 1.159			Prefrontal Cortex (PFC)	WT vs. +/-	0.9574
			Interaction: F (5, 48) = 1.159			Hippocampus (Hipp)	WT vs. +/-	>0.9999
						Thalamus (Thal)	WT vs. +/-	0.7117
						Striatum (Str)	WT vs. +/-	0.0237
						Substantia Nigra (SN)	WT vs. +/-	0.9564
Supplementary Fig. 3d	5 WT, 5 Het, 5 KO	Two-way ANOVA, two-tailed	Genotype: F (2, 72) = 24.43	Tukey's multiple comparison test	Somatsosensory Cortex (SSC)		WT vs. +/-	0.5618
			Brain region: F (5, 72) = 6.242				WT vs. -/-	0.0089
			Interaction: F (10, 72) = 1.697				+/- vs. -/-	0.0003
					Prefrontal Cortex (PFC)		WT vs. +/-	0.7375
							WT vs. -/-	<0.0001
							+/- vs. -/-	<0.0001
					Hippocampus (Hipp)		WT vs. +/-	0.9428
							WT vs. -/-	0.1749
							+/- vs. -/-	0.307
					Thalamus (Thal)		WT vs. +/-	0.9865
							WT vs. -/-	0.3124
							+/- vs. -/-	0.3939
					Striatum (Str)		WT vs. +/-	0.8323
							WT vs. -/-	0.0992
							+/- vs. -/-	0.2917
					Substantia Nigra (SN)		WT vs. +/-	0.9996
							WT vs. -/-	0.3483
							+/- vs. -/-	0.3622
Supplementary Fig. 3e	6 WT, 5 Het, 6 KO	Two-way ANOVA, two-tailed	Genotype: F (2, 56) = 114.3	Tukey's multiple comparison test	Cortex		WT vs. +/-	0.0509
			Brain region: F (3, 56) = 3.056				WT vs. -/-	<0.0001
			Interaction: F (6, 56) = 1.029				+/- vs. -/-	0.0002
					Hippocampus		WT vs. +/-	0.0005
							WT vs. -/-	<0.0001
							+/- vs. -/-	<0.0001
					Thalamus		WT vs. +/-	0.0466
							WT vs. -/-	<0.0001
							+/- vs. -/-	0.0025
					Striatum		WT vs. +/-	0.0223
							WT vs. -/-	<0.0001
							+/- vs. -/-	0.0003
Supplementary Fig. 3f	Frontal Cortex: 8 WT, 8 Het, 8 KO	Two-way ANOVA, two-tailed	Genotype: F (2, 151) = 36.55	Tukey's multiple comparison test	Frontal Cortex		WT vs. +/-	0.9849
	Visual Cortex: 7 WT, 6 Het, 8 KO		Brain region: F (6, 151) = 0.4030				WT vs. -/-	0.0236
	Hippocampus: 8 WT, 8 Het, 10 KO		Interaction: F (12, 151) = 0.2638				+/- vs. -/-	0.0366
	Thalamus: 8 WT, 8 Het, 9 KO				Visual Cortex		WT vs. +/-	0.8706
	Striatum: 9 WT, 8 Het, 10 KO						WT vs. -/-	0.0032
	Cerebellum: 9 WT, 7 Het, 8 KO						+/- vs. -/-	0.0232
	Brainstem: 9 WT, 7 Het, 9 KO				Hippocampus		WT vs. +/-	0.9515
							WT vs. -/-	0.0098
	(Some areas omitted due to tissue damage)						+/- vs. -/-	0.0242
					Thalamus		WT vs. +/-	0.9549
							WT vs. +/-	0.0396
							WT vs. +/-	0.0811
					Striatum		WT vs. +/-	0.9416
							WT vs. +/-	<0.0001
							WT vs. +/-	0.0006
					Cerebellum		WT vs. +/-	0.9902
							WT vs. -/-	0.0609
							+/- vs. -/-	0.0623
					Brainstem		WT vs. +/-	0.9582
							WT vs. -/-	0.03
							+/- vs. -/-	0.0884
Supplementary Fig. 3g	5 WT, 4 Het, 5 KO	Two-way ANOVA, two-tailed	Genotype: F (2, 44) = 2.528	Tukey's multiple comparison test	Cortex		WT vs. +/-	0.1346
			Brain Region: F (3, 44) = 0.3046				WT vs. -/-	0.8186
			Interaction: F (6, 44) = 0.5846				+/- vs. -/-	0.3551
					Hippocampus		WT vs. +/-	0.8701
							WT vs. -/-	0.4539
							+/- vs. -/-	0.8005
					Thalamus		WT vs. +/-	0.7595
							WT vs. -/-	0.2708
							+/- vs. -/-	0.7245
					Striatum		WT vs. +/-	0.966
							WT vs. -/-	0.7013
							+/- vs. -/-	0.8673
Supplementary Fig. 4g	4wk: 7 WT, 7 Het	Two-way ANOVA, two-tailed	Genotype: F (1, 22) = 8.259	Sidak's multiple comparison test	PKA Ca Antibody	4 weeks old	WT vs. +/-	0.0128
	12wk: 6 WT, 6 Het		Brain region: F (1, 22) = 0.1628			12 weeks old	WT vs. +/-	0.469
			Interaction: F (1, 22) = 1.483
	4wk: 6 WT, 6 Het	Two-way ANOVA, two-tailed	Genotype: F (1, 20) = 2.092	Sidak's multiple comparison test	PKA R1a Antibody	4 weeks old	WT vs. +/-	0.8355
	12wk: 6 WT, 6 Het		Brain region: F (1, 20) = 0.4641			12 weeks old	WT vs. +/-	0.2742
			Interaction: F (1, 20) = 0.4641
Supplementary Fig. 5e	Lysate: 6 WT, 6 Het, 3 KO	Two-way ANOVA, two-tailed	F (2, 29) = 20.57	Tukey's multiple comparison test	Cortex	Lysate	WT vs. +/-	0.5983
	PSD: 8 WT, 7 Het, 5 KO		F (1, 29) = 16.81				WT vs. -/-	0.5916
			F (2, 29) = 13.57				+/- vs. -/-	0.9804
						PSD	WT vs. +/-	0.4823
							WT vs. -/-	<0.0001
							+/- vs. -/-	<0.0001
	Lysate: 6 WT, 5 Het, 5 KO	Two-way ANOVA, two-tailed	F (2, 26) = 134.6	Tukey's multiple comparison test	Striatum	Lysate	WT vs. +/-	0.8708
	PSD: 6 WT, 5 Het, 5 KO		F (1, 26) = 61.45				WT vs. -/-	0.0006
			F (2, 26) = 49.38				+/- vs. -/-	0.0035
						PSD	WT vs. +/-	0.3615
							WT vs. -/-	<0.0001
							+/- vs. -/-	<0.0001
Supplementary Fig. 5f	5 WT, 6 Het, 7 KO	One-way ANOVA, two-tailed	Genotype: F (2, 15) = 28.94	Tukey's multiple comparison test			WT vs. +/-	0.0528
							WT vs. -/-	<0.0001
							+/- vs. -/-	0.0005
Supplementary Fig. 5g	4wk: 6 WT, 6 Het, 6 KO	Two-Way ANOVA, two-tailed	Genotype: F (2, 45) = 65.80	Tukey's multiple comparison test	p-GluA1(S845) Antibody	4 weeks old	WT vs. +/-	0.9655
	12wk: 5 WT, 6 Het, 6 KO		Age: F (2, 45) = 5.735				WT vs. -/-	<0.0001
	28wk: 6 WT, 6 Het, 6 KO		Interaction: F (4, 45) = 3.078				+/- vs. -/-	0.0002
						12 weeks old	WT vs. +/-	0.6071
							WT vs. -/-	<0.0001
							+/- vs. -/-	<0.0001
						28 weeks old	WT vs. +/-	0.9661
							WT vs. -/-	0.0002
							+/- vs. -/-	<0.0001
	5 WT, 5 Het, 5 KO	Two-Way ANOVA, two-tailed	Genotype: F (2, 48) = 4.914	Tukey's multiple comparison test	p-GluA1(S845) Antibody	Prefrontal Cortex (PFC)	WT vs. +/-	0.9817
			Brain Region: F (3, 48) = 0.7894				WT vs. -/-	0.9139
			Interaction: F (6, 48) = 0.6007				+/- vs. -/-	0.9734
						Somatsosensory Cortex (SSC)	WT vs. +/-	0.9997
							WT vs. -/-	0.27776
							+/- vs. -/-	0.2673
						Striatum (Str)	WT vs. +/-	0.8914
							WT vs. -/-	0.023
							+/- vs. -/-	0.0679
						Hippocampus (Hipp)	WT vs. +/-	0.9376
							WT vs. -/-	0.4875
							+/- vs. -/-	0.699
Supplementary Fig. 6b	25 WT, 24 Het, 23 KO	One-Way ANOVA, two-tailed	Genotype: F (2, 69) = 3.520	Tukey's multiple comparison test			WT vs. +/-	0.1608
							WT vs. -/-	0.0335
							+/- vs. -/-	0.7518
Supplementary Fig. 6c	14 WT, 24 Het, 12 KO	One-Way ANOVA, two-tailed	Genotype: F (2, 69) = 8.69	Tukey's multiple comparison test			WT vs. +/-	0.82
							WT vs. -/-	0.0006
							+/- vs. -/-	0.0047
Supplementary Fig. 10c	4wk: 5 WT, 4 Het, 4 KO	Two-Way ANOVA, two-tailed	Genotype: F (2, 19) = 5.857	Tukey's multiple comparison test		4 weeks old	WT vs. +/-	0.1267
	12wk: 4 WT, 4 Het, 4 KO						WT vs. -/-	0.9703
							+/- vs. -/-	0.1024
						12 weeks old	WT vs. +/-	0.1508
							WT vs. -/-	0.9629
							+/- vs. -/-	0.0938
Supplementary Fig. 12d	9 WT, 11 Het, 7 KO	Two-Way ANOVA, two-tailed	Genotype: F (2, 72) = 45.78	Tukey's multiple comparison test		baseline	WT vs. +/-	0.7593
							WT vs. -/-	0.2262
							+/- vs. -/-	0.0501
						first 30 mins	WT vs. +/-	0.7529
							WT vs. -/-	0.16
							+/- vs. -/-	0.03
						last 30 mins	WT vs. +/-	0.9637
							WT vs. -/-	<0.0001
							+/- vs. -/-	<0.0001
Supplementary Fig. 12f	9 WT, 11 Het, 7 KO	Two-Way ANOVA, two-tailed	Genotype: F (2, 72) = 3.630	Tukey's multiple comparison test		baseline	WT vs. +/-	0.7628
							WT vs. -/-	0.233
							+/- vs. -/-	0.5398
						first 30 mins	WT vs. +/-	0.5443
							WT vs. -/-	0.3237
							+/- vs. -/-	0.8598
						last 30 mins	WT vs. +/-	0.9961
							WT vs. -/-	<0.0001
							+/- vs. -/-	<0.0001
